# Deep multi-omic profiling reveals extensive mitochondrial remodeling driven by glycemia in early diabetic kidney disease

**DOI:** 10.1101/2023.10.26.564228

**Authors:** Cesare Granata, Vicki Thallas-Bonke, Nikeisha J. Caruana, Kevin Huynh, Cheng Xue Qin, Adrienne Laskowski, Matthew Snelson, Jarryd Anthonisz, Edwina Jap, Georg Ramm, Mark E. Cooper, Peter J. Meikle, David A. Stroud, Rebecca H. Ritchie, Melinda T. Coughlan

## Abstract

Changes in mitochondrial energy metabolism are thought to be central to the development of diabetic kidney disease (DKD); however, whether this response is explicitly driven by systemic glucose concentrations remains unknown. Here, we show that titrating blood glucose concentrations *in vivo* directly impacts mitochondrial morphology and bioenergetics and remodels the mitochondrial proteome in the kidney in early DKD. Mitoproteomic analysis revealed profound metabolic disturbances induced by severe hyperglycemia, including upregulation of enzymes involved in the TCA cycle and fatty acid metabolism, enhanced ketogenesis as well as dysregulation of the mitochondrial SLC25 carrier family. Untargeted metabolomics and lipidomics confirmed the enrichment of TCA cycle metabolites, an increase in triglyceride concentrations, and extensive and specific cardiolipin remodeling. Lowering blood glucose to moderate hyperglycemia stabilized all three omic landscapes, partially prevented changes in mitochondrial morphology and bioenergetics, and improved kidney injury. This study demonstrates altered substrate utilization and energy generation in the kidney early in diabetes, during moderate and severe hyperglycemia and provides new insights into kidney metabolism, which has implications for therapeutic strategies aiming at the reinvigoration of mitochondrial function and signaling in diabetes.
