## Supplemental Table S4 for "Deep multi-omic profiling reveals extensive mitochondrial remodeling driven by glycemia in early diabetic kidney disease"

### Sheet: LEGEND
GOID	Gene Ontology ID
GOTerm	Gene Ontology Term
Term P Value	Identified GOTerm P value
Term P Value Corrected with Benjamini-Hochberg	Identified GOTerm P value corrected with with Bonferroni step down
Group P Value	Overall GO group P value
Group P Value Corrected with Benjamini-Hochberg	GO group P value corrected with with Bonferroni step down
GOLevels	GO level given by ClueGO
GOGroups	Group Label given by ClueGO
% Associated Genes	Percentage of associate genes overall
Nr. Genes	Number of associated genes to the GO term
Associated Genes Found	Names of associated genes to the GO term
SHG	Severe Hyperglycemia
MHG	Moderate Hyperglycemia
NG	Normal Glycemia

### Sheet: SHG v NG - UPREG
GOID	GOTerm	Ontology Source	Term PValue	Term PValue Corrected with Bonferroni step down	Group PValue	Group PValue Corrected with Bonferroni step down	GOLevels	GOGroups	% Associated Genes	Nr. Genes	Associated Genes Found
R-HSA:77289	Mitochondrial Fatty Acid Beta-Oxidation	REACTOME_Pathways_17.02.2020	9.211e-05	0.0002763	9.211e-05	9.211e-05	[-1]	Group0	8.11	3	[ACOT2, DECR1, ECI1]
R-HSA:1428517	The citric acid (TCA) cycle and respiratory electron transport	REACTOME_Pathways_17.02.2020	7.228e-09	1.735e-07	3.816e-10	7.632e-10	[-1]	Group1	4.57	8	[ACO2, ADHFE1, DLST, ETFA, ETFB, GSTZ1, NNT, SUCLG2]
R-HSA:71403	Citric acid cycle (TCA cycle)	REACTOME_Pathways_17.02.2020	1.971e-07	3.548e-06	3.816e-10	7.632e-10	[-1]	Group1	18.18	4	[ACO2, DLST, NNT, SUCLG2]
R-HSA:71406	Pyruvate metabolism and Citric Acid (TCA) cycle	REACTOME_Pathways_17.02.2020	3.37e-09	8.761e-08	3.816e-10	7.632e-10	[-1]	Group1	10.91	6	[ACO2, ADHFE1, DLST, GSTZ1, NNT, SUCLG2]
GO:0045333	cellular respiration	GO_BiologicalProcess-EBI-UniProt-GOA_17.02.2020_00h00	1.268e-08	2.789e-07	3.816e-10	7.632e-10	[4, 5]	Group1	4.26	8	[ACO2, COQ9, DLST, ETFA, ETFB, NNT, SIRT3, SUCLG2]
GO:0009060	aerobic respiration	GO_BiologicalProcess-EBI-UniProt-GOA_17.02.2020_00h00	3.131e-06	4.383e-05	3.816e-10	7.632e-10	[5, 6]	Group1	5.21	5	[ACO2, DLST, NNT, SIRT3, SUCLG2]
R-HSA:389661	Glyoxylate metabolism and glycine degradation	REACTOME_Pathways_17.02.2020	5.382e-05	0.0002691	1.789e-19	7.154e-19	[-1]	Group2	9.68	3	[AMT, DLST, GOT2]
R-HSA:71064	Lysine catabolism	REACTOME_Pathways_17.02.2020	2.719e-06	4.078e-05	1.789e-19	7.154e-19	[-1]	Group2	25	3	[AASS, DLST, SLC25A21]
GO:1901605	alpha-amino acid metabolic process	GO_BiologicalProcess-EBI-UniProt-GOA_17.02.2020_00h00	6.612e-10	1.917e-08	1.789e-19	7.154e-19	[4, 5, 7]	Group2	3.66	10	[AASS, ADHFE1, AMT, DLST, GOT2, GSTZ1, HMGCL, MTHFS, PRODH, SLC25A21]
GO:0009066	aspartate family amino acid metabolic process	GO_BiologicalProcess-EBI-UniProt-GOA_17.02.2020_00h00	3.489e-05	0.0002442	1.789e-19	7.154e-19	[5, 6, 8]	Group2	5.13	4	[AASS, DLST, GOT2, SLC25A21]
GO:0006637	acyl-CoA metabolic process	GO_BiologicalProcess-EBI-UniProt-GOA_17.02.2020_00h00	3.114e-15	1.059e-13	1.789e-19	7.154e-19	[4, 5, 6, 7, 8, 9, 10]	Group2	9.24	11	[AASS, ACOT2, ACSL1, ACSS1, CBR4, DLST, HMGCL, HMGCS2, HSD17B8, MLYCD, SUCLG2]
GO:0006084	acetyl-CoA metabolic process	GO_BiologicalProcess-EBI-UniProt-GOA_17.02.2020_00h00	4.791e-08	9.582e-07	1.789e-19	7.154e-19	[5, 6, 7, 8, 9, 10, 11]	Group2	11.9	5	[AASS, ACSS1, DLST, HMGCS2, MLYCD]
GO:0072593	reactive oxygen species metabolic process	GO_BiologicalProcess-EBI-UniProt-GOA_17.02.2020_00h00	2.669e-05	0.0002402	3.732e-11	1.12e-10	[3]	Group3	3.36	5	[FECH, GPX1, MAOB, NNT, PRDX5]
GO:0016999	antibiotic metabolic process	GO_BiologicalProcess-EBI-UniProt-GOA_17.02.2020_00h00	2.029e-09	5.479e-08	3.732e-11	1.12e-10	[4]	Group3	5.37	8	[ACO2, ACSS1, CBR4, FECH, GPX1, MAOB, MTHFS, PRDX5]
GO:0042737	drug catabolic process	GO_BiologicalProcess-EBI-UniProt-GOA_17.02.2020_00h00	8.594e-10	2.406e-08	3.732e-11	1.12e-10	[4]	Group3	4.5	9	[AASS, AMT, DLST, FECH, GPX1, GSTZ1, MAOB, MTHFS, PRDX5]
GO:0051187	cofactor catabolic process	GO_BiologicalProcess-EBI-UniProt-GOA_17.02.2020_00h00	7.256e-05	0.0002902	3.732e-11	1.12e-10	[4]	Group3	4.26	4	[FECH, GPX1, MTHFS, PRDX5]
GO:0098869	cellular oxidant detoxification	GO_BiologicalProcess-EBI-UniProt-GOA_17.02.2020_00h00	1.433e-05	0.000172	3.732e-11	1.12e-10	[3, 6]	Group3	3.82	5	[FECH, GPX1, GSTZ1, NNT, PRDX5]
GO:0004601	peroxidase activity	GO_BiologicalProcess-EBI-UniProt-GOA_17.02.2020_00h00	3.316e-05	0.0002653	3.732e-11	1.12e-10	[5, 8]	Group3	5.19	4	[FECH, GPX1, GSTZ1, PRDX5]
R-HSA:390918	Peroxisomal lipid metabolism	REACTOME_Pathways_17.02.2020	4.39e-05	0.0002634	5.858e-25	3.515e-24	[-1]	Group4	10.34	3	[AMACR, ECI2, MLYCD]
R-HSA:8978868	Fatty acid metabolism	REACTOME_Pathways_17.02.2020	6.511e-15	2.149e-13	5.858e-25	3.515e-24	[-1]	Group4	6.78	12	[ACOT2, ACSL1, AMACR, CBR4, CPT2, DECR1, ECI1, ECI2, GPX1, HSD17B8, MLYCD, SLC25A20]
R-HSA:9033241	Peroxisomal protein import	REACTOME_Pathways_17.02.2020	7.787e-09	1.791e-07	5.858e-25	3.515e-24	[-1]	Group4	9.52	6	[ACOT2, AMACR, ECH1, ECI2, HMGCL, MLYCD]
R-HSA:9609507	Protein localization	REACTOME_Pathways_17.02.2020	1.054e-07	2.002e-06	5.858e-25	3.515e-24	[-1]	Group4	4.29	7	[ACO2, ACOT2, AMACR, ECH1, ECI2, HMGCL, MLYCD]
GO:0044282	small molecule catabolic process	GO_BiologicalProcess-EBI-UniProt-GOA_17.02.2020_00h00	2.664e-19	9.59e-18	5.858e-25	3.515e-24	[3]	Group4	3.57	20	[AASS, ADHFE1, AMACR, AMT, CPT2, DECR1, DLST, ECH1, ECI1, ECI2, ETFA, ETFB, GLYCTK, GOT2, GSTZ1, HMGCL, MTHFS, PRDX5, PRODH, SLC25A21]
GO:0044242	cellular lipid catabolic process	GO_BiologicalProcess-EBI-UniProt-GOA_17.02.2020_00h00	5.888e-09	1.472e-07	5.858e-25	3.515e-24	[4, 5]	Group4	3.61	9	[AMACR, CPT2, DECR1, ECH1, ECI1, ECI2, ETFA, ETFB, PRDX5]
GO:0006631	fatty acid metabolic process	GO_BiologicalProcess-EBI-UniProt-GOA_17.02.2020_00h00	3.067e-16	1.073e-14	5.858e-25	3.515e-24	[4, 5, 7]	Group4	4.07	16	[ACOT2, ACSL1, ACSS1, AMACR, CBR4, CPT2, DECR1, ECH1, ECI1, ECI2, ETFA, ETFB, GPX1, HSD17B8, MLYCD, PRDX5]
GO:1901605	alpha-amino acid metabolic process	GO_BiologicalProcess-EBI-UniProt-GOA_17.02.2020_00h00	6.612e-10	1.917e-08	5.858e-25	3.515e-24	[4, 5, 7]	Group4	3.66	10	[AASS, ADHFE1, AMT, DLST, GOT2, GSTZ1, HMGCL, MTHFS, PRODH, SLC25A21]
GO:0046395	carboxylic acid catabolic process	GO_BiologicalProcess-EBI-UniProt-GOA_17.02.2020_00h00	3.886e-20	1.477e-18	5.858e-25	3.515e-24	[5, 6]	Group4	5.16	18	[AASS, ADHFE1, AMACR, AMT, CPT2, DECR1, DLST, ECH1, ECI1, ECI2, ETFA, ETFB, GOT2, GSTZ1, HMGCL, MTHFS, PRODH, SLC25A21]
GO:0019395	fatty acid oxidation	GO_BiologicalProcess-EBI-UniProt-GOA_17.02.2020_00h00	1.809e-12	5.608e-11	5.858e-25	3.515e-24	[4, 5, 6, 7, 8]	Group4	8.91	9	[AMACR, CPT2, DECR1, ECH1, ECI1, ECI2, ETFA, ETFB, MLYCD]
GO:0009064	glutamine family amino acid metabolic process	GO_BiologicalProcess-EBI-UniProt-GOA_17.02.2020_00h00	0.0001036	0.0002071	5.858e-25	3.515e-24	[5, 6, 8]	Group4	3.88	4	[ADHFE1, GOT2, MTHFS, PRODH]
GO:0009066	aspartate family amino acid metabolic process	GO_BiologicalProcess-EBI-UniProt-GOA_17.02.2020_00h00	3.489e-05	0.0002442	5.858e-25	3.515e-24	[5, 6, 8]	Group4	5.13	4	[AASS, DLST, GOT2, SLC25A21]
GO:0006625	protein targeting to peroxisome	GO_BiologicalProcess-EBI-UniProt-GOA_17.02.2020_00h00	4.489e-08	9.427e-07	5.858e-25	3.515e-24	[5, 6, 7, 8, 9, 10]	Group4	7.14	6	[ACOT2, AMACR, ECH1, ECI2, HMGCL, MLYCD]
R-HSA:75105	Fatty acyl-CoA biosynthesis	REACTOME_Pathways_17.02.2020	9.211e-05	0.0002763	4.181e-20	2.09e-19	[-1]	Group5	8.11	3	[ACSL1, CBR4, HSD17B8]
GO:0042180	cellular ketone metabolic process	GO_BiologicalProcess-EBI-UniProt-GOA_17.02.2020_00h00	2.035e-06	3.256e-05	4.181e-20	2.09e-19	[3]	Group5	5.68	5	[CBR4, COQ4, COQ7, COQ9, GOT2]
GO:0051186	cofactor metabolic process	GO_BiologicalProcess-EBI-UniProt-GOA_17.02.2020_00h00	1.14e-20	4.447e-19	4.181e-20	2.09e-19	[3]	Group5	3.71	21	[AASS, ACOT2, ACSL1, ACSS1, CBR4, COQ4, COQ7, COQ9, DLST, FECH, GPX1, GSTZ1, HMGCL, HMGCS2, HSD17B8, MAOB, MLYCD, MTHFS, NADK2, PRDX5, SUCLG2]
GO:0006732	coenzyme metabolic process	GO_BiologicalProcess-EBI-UniProt-GOA_17.02.2020_00h00	1.899e-19	7.026e-18	4.181e-20	2.09e-19	[4]	Group5	5.48	17	[AASS, ACOT2, ACSL1, ACSS1, CBR4, COQ4, COQ7, COQ9, DLST, HMGCL, HMGCS2, HSD17B8, MLYCD, MTHFS, NADK2, PRDX5, SUCLG2]
GO:0051188	cofactor biosynthetic process	GO_BiologicalProcess-EBI-UniProt-GOA_17.02.2020_00h00	1.062e-12	3.398e-11	4.181e-20	2.09e-19	[4]	Group5	4.43	12	[ACSL1, ACSS1, CBR4, COQ4, COQ7, COQ9, FECH, HSD17B8, MAOB, MLYCD, MTHFS, NADK2]
GO:1901570	fatty acid derivative biosynthetic process	GO_BiologicalProcess-EBI-UniProt-GOA_17.02.2020_00h00	1.381e-05	0.0001795	4.181e-20	2.09e-19	[4]	Group5	3.85	5	[ACSL1, CBR4, HMGCL, HMGCS2, HSD17B8]
GO:0006733	oxidoreduction coenzyme metabolic process	GO_BiologicalProcess-EBI-UniProt-GOA_17.02.2020_00h00	1.495e-05	0.0001645	4.181e-20	2.09e-19	[5]	Group5	6.35	4	[COQ4, COQ7, COQ9, NADK2]
GO:0009108	coenzyme biosynthetic process	GO_BiologicalProcess-EBI-UniProt-GOA_17.02.2020_00h00	5.865e-12	1.759e-10	4.181e-20	2.09e-19	[5]	Group5	5.92	10	[ACSL1, ACSS1, CBR4, COQ4, COQ7, COQ9, HSD17B8, MLYCD, MTHFS, NADK2]
GO:0006633	fatty acid biosynthetic process	GO_BiologicalProcess-EBI-UniProt-GOA_17.02.2020_00h00	2.501e-05	0.0002501	4.181e-20	2.09e-19	[5, 6, 7, 8]	Group5	3.4	5	[ACSS1, CBR4, HSD17B8, MLYCD, PRDX5]
GO:0006637	acyl-CoA metabolic process	GO_BiologicalProcess-EBI-UniProt-GOA_17.02.2020_00h00	3.114e-15	1.059e-13	4.181e-20	2.09e-19	[4, 5, 6, 7, 8, 9, 10]	Group5	9.24	11	[AASS, ACOT2, ACSL1, ACSS1, CBR4, DLST, HMGCL, HMGCS2, HSD17B8, MLYCD, SUCLG2]
GO:0006084	acetyl-CoA metabolic process	GO_BiologicalProcess-EBI-UniProt-GOA_17.02.2020_00h00	4.791e-08	9.582e-07	4.181e-20	2.09e-19	[5, 6, 7, 8, 9, 10, 11]	Group5	11.9	5	[AASS, ACSS1, DLST, HMGCS2, MLYCD]
GO:0071616	acyl-CoA biosynthetic process	GO_BiologicalProcess-EBI-UniProt-GOA_17.02.2020_00h00	3.815e-07	6.486e-06	4.181e-20	2.09e-19	[5, 6, 7, 8, 9, 10, 11]	Group5	7.94	5	[ACSL1, ACSS1, CBR4, HSD17B8, MLYCD]
GO:0046949	fatty-acyl-CoA biosynthetic process	GO_BiologicalProcess-EBI-UniProt-GOA_17.02.2020_00h00	0.0001773	0.0001773	4.181e-20	2.09e-19	[5, 6, 7, 8, 9, 10, 11, 12]	Group5	6.52	3	[ACSL1, CBR4, HSD17B8]

### Sheet: SHG v NG - DOWNREG
GOID	GOTerm	Ontology Source	Term PValue	Term PValue Corrected with Bonferroni step down	Group PValue	Group PValue Corrected with Bonferroni step down	GOLevels	GOGroups	% Associated Genes	Nr. Genes	Associated Genes Found
R-HSA:70895	Branched-chain amino acid catabolism	REACTOME_Pathways_17.02.2020	1.10364e-05	5.5182e-05	3.63925e-06	3.63925e-06	[-1]	Group0	15.79	3	[ACADSB, BCKDK, PPM1K]
GO:0009063	cellular amino acid catabolic process	GO_BiologicalProcess-EBI-UniProt-GOA_17.02.2020_00h00	3.63925e-06	4.00317e-05	3.63925e-06	3.63925e-06	[4, 5, 6, 7]	Group0	3.31	6	[ACADSB, BCKDK, HADH, LDHD, PPM1K, RIDA]
GO:0006839	mitochondrial transport	GO_BiologicalProcess-EBI-UniProt-GOA_17.02.2020_00h00	1.58005e-08	2.05406e-07	1.58005e-08	6.32018e-08	[4]	Group1	3.15	9	[AGK, LETM1, MFN2, SFXN5, SLC25A1, SLC25A13, SLC25A16, SLC25A23, SLC25A30]
GO:1990542	mitochondrial transmembrane transport	GO_BiologicalProcess-EBI-UniProt-GOA_17.02.2020_00h00	6.7724e-06	5.41792e-05	1.58005e-08	6.32018e-08	[5]	Group1	4.35	5	[LETM1, SFXN5, SLC25A1, SLC25A13, SLC25A23]
GO:0015893	drug transport	GO_BiologicalProcess-EBI-UniProt-GOA_17.02.2020_00h00	6.46281e-06	5.81653e-05	4.70059e-08	1.41018e-07	[4]	Group2	3	6	[ABCG2, SLC25A13, SLC25A23, SLC25A26, SLC25A4, SLC25A42]
GO:0051181	cofactor transport	GO_BiologicalProcess-EBI-UniProt-GOA_17.02.2020_00h00	9.92506e-07	1.19101e-05	4.70059e-08	1.41018e-07	[4]	Group2	6.41	5	[ABCB6, ABCG2, SLC25A26, SLC25A42, SLC25A45]
GO:0051182	coenzyme transport	GO_BiologicalProcess-EBI-UniProt-GOA_17.02.2020_00h00	5.21593e-06	5.21593e-05	4.70059e-08	1.41018e-07	[5]	Group2	20	3	[ABCG2, SLC25A26, SLC25A42]
GO:0015867	ATP transport	GO_BiologicalProcess-EBI-UniProt-GOA_17.02.2020_00h00	7.77e-06	5.439e-05	4.70059e-08	1.41018e-07	[5, 6, 7, 9]	Group2	17.65	3	[SLC25A23, SLC25A4, SLC25A42]
R-HSA:1268020	Mitochondrial protein import	REACTOME_Pathways_17.02.2020	0.000441193	0.000441193	7.95132e-07	1.59026e-06	[-1]	Group3	4.69	3	[LDHD, SLC25A13, SLC25A4]
R-HSA:163200	Respiratory electron transport, ATP synthesis by chemiosmotic coupling, and heat production by uncoupling proteins.	REACTOME_Pathways_17.02.2020	0.000193676	0.000387352	7.95132e-07	1.59026e-06	[-1]	Group3	3.23	4	[COX5A, COX6B1, ECSIT, NDUFS3]
R-HSA:611105	Respiratory electron transport	REACTOME_Pathways_17.02.2020	8.76186e-05	0.000262856	7.95132e-07	1.59026e-06	[-1]	Group3	3.96	4	[COX5A, COX6B1, ECSIT, NDUFS3]
GO:0022904	respiratory electron transport chain	GO_BiologicalProcess-EBI-UniProt-GOA_17.02.2020_00h00	1.01734e-05	6.10403e-05	7.95132e-07	1.59026e-06	[4, 5, 6]	Group3	4	5	[COX5A, COX6B1, LDHD, NDUFS3, SLC25A13]
GO:0042775	mitochondrial ATP synthesis coupled electron transport	GO_BiologicalProcess-EBI-UniProt-GOA_17.02.2020_00h00	8.10551e-05	0.00032422	7.95132e-07	1.59026e-06	[5, 6, 7, 8]	Group3	4.04	4	[COX5A, COX6B1, LDHD, NDUFS3]

### Sheet: SHG v MHG - UPREG
GOID	GOTerm	Ontology Source	Term PValue	Term PValue Corrected with Bonferroni step down	Group PValue	Group PValue Corrected with Bonferroni step down	GOLevels	GOGroups	% Associated Genes	Nr. Genes	Associated Genes Found
GO:0004601	peroxidase activity	GO_BiologicalProcess-EBI-UniProt-GOA_17.02.2020_00h00	8.73045e-05	8.73045e-05	8.73045e-05	8.73045e-05	[5, 8]	Group0	3.9	3	[GPX1, GSTZ1, PRDX5]
GO:0006637	acyl-CoA metabolic process	GO_BiologicalProcess-EBI-UniProt-GOA_17.02.2020_00h00	8.94246e-06	1.78849e-05	8.94246e-06	1.78849e-05	[4, 5, 6, 7, 8, 9, 10]	Group1	3.36	4	[AASS, ACSS1, HSD17B8, SUCLG2]
GO:1901606	alpha-amino acid catabolic process	GO_BiologicalProcess-EBI-UniProt-GOA_17.02.2020_00h00	2.54273e-10	1.01709e-09	2.54273e-10	1.01709e-09	[5, 6, 7, 8]	Group2	4.55	7	[AASS, ADHFE1, AMT, GOT2, GSTZ1, PRODH, SLC25A21]
R-HSA:71406	Pyruvate metabolism and Citric Acid (TCA) cycle	REACTOME_Pathways_17.02.2020	4.02609e-07	1.20783e-06	4.02609e-07	1.20783e-06	[-1]	Group3	7.27	4	[ADHFE1, GSTZ1, NNT, SUCLG2]

### Sheet: SHG v MHG - DOWNREG
GOID	GOTerm	Ontology Source	Term PValue	Term PValue Corrected with Bonferroni step down	Group PValue	Group PValue Corrected with Bonferroni step down	GOLevels	GOGroups	% Associated Genes	Nr. Genes	Associated Genes Found
GO:0009083	branched-chain amino acid catabolic process	GO_BiologicalProcess-EBI-UniProt-GOA_17.02.2020_00h00	2.77981e-06	5.55962e-06	2.77981e-06	5.55962e-06	[5, 6, 7, 8]	Group0	10.34	3	[ACADSB, BCKDK, LDHD]
R-HSA:1268020	Mitochondrial protein import	REACTOME_Pathways_17.02.2020	3.10285e-05	3.10285e-05	3.10285e-05	3.10285e-05	[-1]	Group1	4.69	3	[LDHD, SLC25A13, SLC25A4]

### Sheet: MHG v NG - UPREG
GOID	GOTerm	Ontology Source	Term P Value	Term P Value Corrected with Benjamini-Hochberg	Group P Value	Group P Value Corrected with Benjamini-Hochberg	GOLevels	GOGroups	% Associated Genes	Nr. Genes	Associated Genes Found
not ran (only 2 upregulated genes)

### Sheet: MHG v NG - DOWNREG
GOID	GOTerm	Ontology Source	Term P Value	Term P Value Corrected with Benjamini-Hochberg	Group P Value	Group P Value Corrected with Benjamini-Hochberg	GOLevels	GOGroups	% Associated Genes	Nr. Genes	Associated Genes Found
not ran (no downregulated genes)
