## Supplemental Table S7 for "Deep multi-omic profiling reveals extensive mitochondrial remodeling driven by glycemia in early diabetic kidney disease"

### Sheet: LEGEND
Metabolite Set	Metabolite group of the SMPDB pathways
Total	Total number of metabolites in the metabolite set
Hits	Number of metabolites in the given list that fall into a given set
Expect	Expected number of hits calculation
P value	P value statistic
Holm P	Adjusted p value statstic using Holm-Bonferroni Method
FDR	False Discovery Rate statistic

### Sheet: SHG v NG
UPREGULATED
Metabolite Set	Total	Hits	Expect	P value	Holm P	FDR
Warburg Effect	58	7	1.47	0.000367	0.036	0.036
Citric Acid Cycle	32	4	0.812	0.00725	0.703	0.264
Gluconeogenesis	35	4	0.889	0.01	0.962	0.264
Mitochondrial Electron Transport Chain	19	3	0.482	0.0108	1	0.264
Glycolysis	25	3	0.635	0.0231	1	0.452
Fructose and Mannose Degradation	32	3	0.812	0.0442	1	0.722
Galactose Metabolism	38	3	0.965	0.068	1	0.952
Carnitine Synthesis	22	2	0.559	0.105	1	1
Transfer of Acetyl Groups into Mitochondria	22	2	0.559	0.105	1	1
Oxidation of Branched Chain Fatty Acids	26	2	0.66	0.139	1	1
Phytanic Acid Peroxisomal Oxidation	26	2	0.66	0.139	1	1
Pentose Phosphate Pathway	29	2	0.736	0.166	1	1
Starch and Sucrose Metabolism	31	2	0.787	0.184	1	1
Amino Sugar Metabolism	33	2	0.838	0.203	1	1
Lactose Degradation	9	1	0.229	0.207	1	1
Malate-Aspartate Shuttle	10	1	0.254	0.228	1	1
Glycerol Phosphate Shuttle	11	1	0.279	0.247	1	1
Ketone Body Metabolism	13	1	0.33	0.286	1	1
Glucose-Alanine Cycle	13	1	0.33	0.286	1	1
Glutamate Metabolism	49	2	1.24	0.356	1	1
Spermidine and Spermine Biosynthesis	18	1	0.457	0.373	1	1
Alpha Linolenic Acid and Linoleic Acid Metabolism	19	1	0.482	0.389	1	1
Butyrate Metabolism	19	1	0.482	0.389	1	1
Arginine and Proline Metabolism	53	2	1.35	0.394	1	1
Nucleotide Sugars Metabolism	20	1	0.508	0.405	1	1
Catecholamine Biosynthesis	20	1	0.508	0.405	1	1
Lactose Synthesis	20	1	0.508	0.405	1	1
Valine, Leucine and Isoleucine Degradation	60	2	1.52	0.457	1	1
Inositol Phosphate Metabolism	26	1	0.66	0.492	1	1
Phenylalanine and Tyrosine Metabolism	28	1	0.711	0.518	1	1
Urea Cycle	29	1	0.736	0.531	1	1
Tyrosine Metabolism	72	2	1.83	0.557	1	1
Inositol Metabolism	33	1	0.838	0.578	1	1
Aspartate Metabolism	35	1	0.889	0.6	1	1
Sphingolipid Metabolism	40	1	1.02	0.65	1	1
Propanoate Metabolism	42	1	1.07	0.668	1	1
Methionine Metabolism	43	1	1.09	0.677	1	1
Steroid Biosynthesis	48	1	1.22	0.718	1	1
Purine Metabolism	74	1	1.88	0.861	1	1
DOWNREGULATED
Metabolite Set	Total	Hits	Expect	P value	Holm P	FDR
Homocysteine Degradation	9	3	0.378	0.00486	0.476	0.392
Catecholamine Biosynthesis	20	4	0.84	0.008	0.776	0.392
Glycine and Serine Metabolism	59	6	2.48	0.0324	1	1
Methionine Metabolism	43	3	1.81	0.268	1	1
Biotin Metabolism	8	1	0.336	0.291	1	1
Phenylalanine and Tyrosine Metabolism	28	2	1.18	0.331	1	1
Tyrosine Metabolism	72	4	3.02	0.358	1	1
Lysine Degradation	30	2	1.26	0.362	1	1
Phosphatidylethanolamine Biosynthesis	12	1	0.504	0.404	1	1
Thyroid hormone synthesis	13	1	0.546	0.429	1	1
Fatty Acid Biosynthesis	35	2	1.47	0.438	1	1
Beta Oxidation of Very Long Chain Fatty Acids	17	1	0.714	0.521	1	1
Propanoate Metabolism	42	2	1.76	0.536	1	1
Spermidine and Spermine Biosynthesis	18	1	0.756	0.541	1	1
Threonine and 2-Oxobutanoate Degradation	20	1	0.84	0.579	1	1
Betaine Metabolism	21	1	0.882	0.597	1	1
Carnitine Synthesis	22	1	0.924	0.615	1	1
Glycerolipid Metabolism	25	1	1.05	0.662	1	1
Mitochondrial Beta-Oxidation of Short Chain Saturated Fatty Acids	27	1	1.13	0.691	1	1
Selenoamino Acid Metabolism	28	1	1.18	0.704	1	1
Urea Cycle	29	1	1.22	0.717	1	1
Pyrimidine Metabolism	59	2	2.48	0.724	1	1
Ammonia Recycling	32	1	1.34	0.752	1	1
Citric Acid Cycle	32	1	1.34	0.752	1	1
Amino Sugar Metabolism	33	1	1.39	0.763	1	1
Beta-Alanine Metabolism	34	1	1.43	0.773	1	1
Aspartate Metabolism	35	1	1.47	0.783	1	1
Sphingolipid Metabolism	40	1	1.68	0.826	1	1
Histidine Metabolism	43	1	1.81	0.848	1	1
Arginine and Proline Metabolism	53	1	2.23	0.903	1	1
Tryptophan Metabolism	60	1	2.52	0.93	1	1
Purine Metabolism	74	1	3.11	0.963	1	1

### Sheet: MHG v NG
UPREGULATED
Metabolite Set	Total	Hits	Expect	P value	Holm P	FDR
Amino Sugar Metabolism	33	2	0.354	0.0462	1	1
Galactose Metabolism	38	2	0.408	0.0597	1	1
Lactose Degradation	9	1	0.0967	0.093	1	1
Glucose-Alanine Cycle	13	1	0.14	0.132	1	1
Catecholamine Biosynthesis	20	1	0.215	0.196	1	1
Lactose Synthesis	20	1	0.215	0.196	1	1
Carnitine Synthesis	22	1	0.236	0.213	1	1
Transfer of Acetyl Groups into Mitochondria	22	1	0.236	0.213	1	1
Glycolysis	25	1	0.269	0.239	1	1
Oxidation of Branched Chain Fatty Acids	26	1	0.279	0.247	1	1
Phytanic Acid Peroxisomal Oxidation	26	1	0.279	0.247	1	1
Starch and Sucrose Metabolism	31	1	0.333	0.288	1	1
Fructose and Mannose Degradation	32	1	0.344	0.296	1	1
Gluconeogenesis	35	1	0.376	0.319	1	1
Sphingolipid Metabolism	40	1	0.43	0.356	1	1
Propanoate Metabolism	42	1	0.451	0.371	1	1
Steroid Biosynthesis	48	1	0.516	0.412	1	1
Warburg Effect	58	1	0.623	0.475	1	1
Valine, Leucine and Isoleucine Degradation	60	1	0.645	0.487	1	1
Tyrosine Metabolism	72	1	0.773	0.553	1	1
DOWNREGULATED
Metabolite Set	Total	Hits	Expect	P value	Holm P	FDR
Catecholamine Biosynthesis	20	1	0.215	0.196	1	1
Citric Acid Cycle	32	1	0.344	0.296	1	1
Amino Sugar Metabolism	33	1	0.354	0.304	1	1
Nicotinate and Nicotinamide Metabolism	37	1	0.397	0.334	1	1
Tyrosine Metabolism	72	1	0.773	0.553	1	1

### Sheet: SHG v MHG
UPREGULATED
Metabolite Set	Total	Hits	Expect	P value	Holm P	FDR
Warburg Effect	58	6	1.76	0.00618	0.606	0.606
Citric Acid Cycle	32	4	0.969	0.0137	1	0.669
Starch and Sucrose Metabolism	31	3	0.938	0.0636	1	1
Gluconeogenesis	35	3	1.06	0.0854	1	1
Galactose Metabolism	38	3	1.15	0.104	1	1
Mitochondrial Electron Transport Chain	19	2	0.575	0.11	1	1
Carnitine Synthesis	22	2	0.666	0.141	1	1
Transfer of Acetyl Groups into Mitochondria	22	2	0.666	0.141	1	1
Glycolysis	25	2	0.757	0.173	1	1
Oxidation of Branched Chain Fatty Acids	26	2	0.787	0.184	1	1
Phytanic Acid Peroxisomal Oxidation	26	2	0.787	0.184	1	1
Lactose Degradation	9	1	0.272	0.243	1	1
Fructose and Mannose Degradation	32	2	0.969	0.252	1	1
Inositol Metabolism	33	2	0.999	0.264	1	1
Amino Sugar Metabolism	33	2	0.999	0.264	1	1
Malate-Aspartate Shuttle	10	1	0.303	0.266	1	1
Ketone Body Metabolism	13	1	0.394	0.331	1	1
Glucose-Alanine Cycle	13	1	0.394	0.331	1	1
Tyrosine Metabolism	72	3	2.18	0.374	1	1
Spermidine and Spermine Biosynthesis	18	1	0.545	0.428	1	1
Glutamate Metabolism	49	2	1.48	0.443	1	1
Alpha Linolenic Acid and Linoleic Acid Metabolism	19	1	0.575	0.445	1	1
Butyrate Metabolism	19	1	0.575	0.445	1	1
Nucleotide Sugars Metabolism	20	1	0.605	0.462	1	1
Catecholamine Biosynthesis	20	1	0.605	0.462	1	1
Lactose Synthesis	20	1	0.605	0.462	1	1
Arginine and Proline Metabolism	53	2	1.6	0.485	1	1
Inositol Phosphate Metabolism	26	1	0.787	0.555	1	1
Phenylalanine and Tyrosine Metabolism	28	1	0.848	0.582	1	1
Pentose Phosphate Pathway	29	1	0.878	0.595	1	1
Urea Cycle	29	1	0.878	0.595	1	1
Aspartate Metabolism	35	1	1.06	0.665	1	1
Nicotinate and Nicotinamide Metabolism	37	1	1.12	0.686	1	1
Sphingolipid Metabolism	40	1	1.21	0.715	1	1
Methionine Metabolism	43	1	1.3	0.741	1	1
Steroid Biosynthesis	48	1	1.45	0.779	1	1
Valine, Leucine and Isoleucine Degradation	60	1	1.82	0.851	1	1
Purine Metabolism	74	1	2.24	0.906	1	1
DOWNREGULATED
Metabolite Set	Total	Hits	Expect	P value	Holm P	FDR
Homocysteine Degradation	9	2	0.272	0.028	1	1
Glycine and Serine Metabolism	59	4	1.79	0.0976	1	1
Biotin Metabolism	8	1	0.242	0.219	1	1
Lysine Degradation	30	2	0.908	0.229	1	1
Phosphatidylethanolamine Biosynthesis	12	1	0.363	0.31	1	1
Thyroid hormone synthesis	13	1	0.394	0.331	1	1
Methionine Metabolism	43	2	1.3	0.378	1	1
Purine Metabolism	74	3	2.24	0.391	1	1
Spermidine and Spermine Biosynthesis	18	1	0.545	0.428	1	1
Catecholamine Biosynthesis	20	1	0.605	0.462	1	1
Threonine and 2-Oxobutanoate Degradation	20	1	0.605	0.462	1	1
Carnitine Synthesis	22	1	0.666	0.495	1	1
Plasmalogen Synthesis	26	1	0.787	0.555	1	1
Phenylalanine and Tyrosine Metabolism	28	1	0.848	0.582	1	1
Selenoamino Acid Metabolism	28	1	0.848	0.582	1	1
Urea Cycle	29	1	0.878	0.595	1	1
Ammonia Recycling	32	1	0.969	0.632	1	1
Tyrosine Metabolism	72	2	2.18	0.655	1	1
Fatty Acid Biosynthesis	35	1	1.06	0.665	1	1
Sphingolipid Metabolism	40	1	1.21	0.715	1	1
Propanoate Metabolism	42	1	1.27	0.732	1	1
Arginine and Proline Metabolism	53	1	1.6	0.812	1	1
Pyrimidine Metabolism	59	1	1.79	0.846	1	1
